# A statistical framework for inferring genetic requirements from embryo-scale single-cell sequencing experiments

**DOI:** 10.1101/2025.04.03.646654

**Authors:** Madeleine Duran, Eliza Barkan, Amy Tresenrider, Heidi Lee, Ryan Z Friedman, Nicholas Lammers, Marazzano Colón, Jennifer Franks, Brent Ewing, David Kimelman, Cole Trapnell

## Abstract

Improvements in single-cell sequencing have enabled phenotyping at organism-scale and molecular resolution, but interpreting such experiments poses computational challenges. Identifying the genes and cell types directly impacted by genetic, chemical, or environmental perturbations requires explicit modeling of lineage relationships amongst many cell types, over time, from datasets with millions of cells collected from thousands of specimens. We describe two software tools, “Hooke” and “Platt”, which exploit the rich statistical patterns within single-cell datasets to characterize the direct molecular and cellular consequences of experimental perturbations. We apply Hooke and Platt to a single-cell atlas of thousands of perturbed zebrafish embryos to synthesize a coherent map of lineage dependencies and leverage it to reveal previously unappreciated roles for fate-determining transcription factors. We show that cell type covariation in single-cell datasets is a powerful source of information for inferring how cells depend on genes and one another in the program of vertebrate development.
