## Supplemental Table 1 for "A statistical framework for inferring genetic requirements from embryo-scale single-cell sequencing experiments"

ref_2.2_cell_type	ref_2.2_assembly_group	genes
cardiomyocyte	cardiomyocyte	myl7
adenohypophysis	CNS other	pou1f1,prl,pomca,pitx3,sorcs3b
cholinergic neuron (vipb+)	CNS other	chata,vipb,vip,alk
dopaminergic and gabaergic neuron	CNS other	gad2,th2,pacrg,cfap57,sox1a,nkx2.4a
dopaminergic neuron	CNS other	th,dbh,slc6a2,slc18a2,ddc
epiphysis	CNS other	rdh5,rpe65a,stra6,noto,otx5
floor plate, flexural organ	CNS other	mki67,top2a,foxa2,optc,plp1a,lmx1al,wnt3,pcp4a,pax2b,scospondin,cxcl12b
floor plate, progenitor	CNS other	mki67,hoxb3a,egf,spon1b,sulf1,foxj1a,phox2bb,zlc6a1b,cxcl12b
gabaergic and dopaminergic neuron	CNS other	gad2,th2,cnga2a,tcf7,prkd1,baiap3,pacrg,mrtfbb,ppef1
gabaergic neuron	CNS other	gad2
lateral floor plate	CNS other	hoxb3a,egf,adrb3a,tes,nr6a1b,ptprz1a,adamts3,sulf2b,plp1a,wnt4b,nkx2.2a,nkx2.2b
locus coerulus	CNS other	pomcb,dbh,th,ddc
mature slow muscle (suspected doublets)	CNS other	NA
medial floor plate, anterior	CNS other	shha,shhb,bgnb,hepacama,hpgd,foxa
medial floor plate, posterior	CNS other	hoxb3a,shha,shhb,bgnb,ccn2a,wnt4b,gfap,hepacama,optc,col8a1a,foxa
medial floor plate, posterior progenitor	CNS other	mki67,top2a,hoxb3a,shha,shhb,ccn2a,wnt4b,gfap,emilin3a,col8a1a,pappa,col9a2,foxa2,optc,col8a1a,col9a1b,foxa
neuron (nfixa+, nfixb+)	CNS other	slc17a6b,nfixa,nfixb,nfia,tcf4
neuron, telencephalon (nfixa+, nfixb+)	CNS other	foxg1a,slc17a6b,nfixa,nfixb,neurod1,neurod2
oligodendrocyte or schwann cell	CNS other	mbpa,plp1a,sox10,cldnk,plp1b,myrf
perineurial glia (suspected doublets)	CNS other	hoxb3a,stm,slc7a10a,glula,slc6a1b,pbxip1b,cx43,gfap,slc1a2b,hepacama,wnt4b,fabp7,nkx2.2a
purkinje neuron (rorb+)	CNS other	gad2,dmbx1a,ndst1a,skor1b,rorb,znf385b
spinal cord, progenitor (suspected doublets)	CNS other	NA
tail bud	CNS other	mki67,top2a,hoxb3a,rxraa,hoxc11a,hs3st3b1b,greb1,cxcl12b
unknown (CNS, other, rasgrp4+ and etv4+)	CNS other	rasgrp4,gria1a,fgd5a,dscamb,fibcd1,ptprdb,nkx2.2a,tmem178bb,nfixa,brinp1,gria3b,traf4a,gria4a,etv4
cranial ganglion progenitor	cranial sensory ganglia	neurod1,pde5ab,cerkl,gal3st3,cdh6,msi2a,ntrk3a,dlb,cntn2,ngfrb,cdk6,six1b
epibranchial ganglion	cranial sensory ganglia	phox2a,dpp6a,ntrk2a,gfra2a,igsf21a,thsd7ba,ngfra,chl1b,tmeff2b,CHST8,rbfox1
lateral line ganglion	cranial sensory ganglia	gfra1b,sez6l,thsd7bb,mdga1,asic1b,kirrel3a,cntn2,prkg1b,elavl4,asic1c,tmeff2b,ank2a,grm4,cacna1aa,adgrb1a,nrxn2a,kif1aa,aplp1,nrg3b
rohon-beard neuron	cranial sensory ganglia	si:ch73-380l10.2,stmn2a,LO018508.1,p2rx3a,stmn2b,CU179656.1,maptb,phf24,kcnab2a,CABZ01061349.1,atp2b3b,ntrk2a,scn8ab,CHST8,snap25a,frmd3,ank2a,rgs6,scn8aa,tmeff2b,elavl4,cacna1ba
statoacoustic ganglion	cranial sensory ganglia	mdga1,nrn1la,CABZ01069436.1,asic1b,pou6f2,cdh4,cntn2,gal3st3,eya4,hs3st4,CR456642.2,prkg1b,elavl4,camta1a,adgrb1a,pcdh9,fgf13a,kif1aa,prkg1a,mgat4b,gria3b
trigeminal ganglion	cranial sensory ganglia	phf24,kcnab2a,maptb,CU179656.1,atp2b3b,ntrk2a,ablim1a,tmeff2b,scn8ab,rgs6,ebf1b,cntn4,cacna1ba,plxna4,rps6ka3b,scn8aa
unknown (cranial sensory ganglion)	cranial sensory ganglia	BX571952.1,vwc2l,spon1a,syt9a,cntnap5a,glra3,tafa5l,CU179656.1,fibcd1,CU639468.1,mctp1a,rbfox3b,ntrk2a,b4galnt4b,gria3a,ncam2,GRM7,csmd3a,tmeff2b,CHST8,runx1t1,whrna,BX005003.1,rtn4r,elavl4
crista support cell	ear	ebf3a,zpld1a,glis1b,ncam2,grid2
early otic vesicle	ear	pax2a,pax5,mki67,cdh11,ccnd1,oc90,slc26a10,otx1,dlx3b,lmx1bb
hair cell	ear	otofb,myo6b,strc,tmc2a,pcdh15a
otic nonsensory epithelium	ear	nrp2a,otomp,ntm,lrp2a,lmx1bb
saccular macula support cell	ear	tecta,tectb,sema3fb,epha4b,ebf3a
semicircular canal	ear	vcana,esrrb,lmx1ba,rgs6,atp1a1a.4,bmp7b
undifferentiated otic support cell	ear	gata3,mki67,sox2,pax2a,stm
utricular macula support cell	ear	tecta,pax5,pax2a,stm,ebf3a
esophagus	endoderm	tcnba,stm,muc5.3
exocrine pancreas	endoderm	pdia2,prss1,ptf1a,prox1a,alcama
hepatoblast	endoderm	hpxb,fgb,fga,prox1a
hepatocyte	endoderm	fabp10a,gc,a2ml,hpxb,fgb,fgaprox1a
intestinal bulb primordium	endoderm	hhex,pdx1,prox1a,gata4,alcama
intestinal endoderm	endoderm	eva1a,tspan9a,cdx1b,cldn15la,anxa2b
intestinal epithelium	endoderm	ace2,zanl,vil1fabp2,cdx1b,cldn15la,anxa2b
intestinal rod	endoderm	fgfrl1b,cdh6,sfrp1a,gdf6a,gata4,alcama
intestine	endoderm	mao,fabp2,ace2,zanl,vil1
intestine, cloaca	endoderm	irg1l,cldnh,gpc5a
liver primordium	endoderm	angptl2b,angptl3,prox1a,alcama
pancreatic bud	endoderm	prox1a,alcama
pancreatic duct	endoderm	prox1a,alcama
swim bladder	endoderm	mnx1,npnta,rab32a,alcama
swim bladder and esophagus progenitor	endoderm	npnta,alcama
endothelium, dorsal aorta	endothelium	flt1,aqp1a.1
endothelium, vein + early artery	endothelium	lyve1b,lrmda,stab1,mrc1a
unknown (endothelium, f8+, clic2+)	endothelium	esama,f8,clic2
epiderm	epidermis	none
periderm	epidermis	none
periderm (suspected doublets)	epidermis	wdr46,fbxl18,met,klhl4,lrrc74b,pcsk7,igsf11,dis3l
periderm progenitor	epidermis	krt99,krt18a.1
periderm, dorsal	epidermis	none
periderm, head	epidermis	gabbr1b,hpse2,fign
periderm, head, upper body, proliferating	epidermis	mki67,aspm,tpx2,numa1,kif20bb,cenpf,top2a
periderm, mid-tail, proliferating	epidermis	mki67,cenpf,tpx2,he1.3,top2a,aspm,ect2,numa1,cenpe
periderm, proliferating	epidermis	none
periderm, tail	epidermis	none
terminal epiderm 1	epidermis	none
terminal epiderm 10	epidermis	kcnk9,hsp90aa1.2,hsp70.3
terminal epiderm 11	epidermis	krt96,krt8
terminal epiderm 12	epidermis	grin3ba
terminal epiderm 13	epidermis	muc13a,pdia3,tent5ba
terminal epiderm 14	epidermis	wasa,dtd1,ttc9b,tmem88b,comp,stx17,SHLD2,ccdc13,wdr93,dis3l,mgat3a,gdpd2,klhl4
terminal epiderm 15	epidermis	muc5.2,muc5.1,SPDEF,rasef,p2rx1,st6galnac1.1,fer1l6,agr2,fer1l4,cldnh,sytl2b,ern2,cadps2,doc2b,cpda
terminal epiderm 16	epidermis	ryr1b,ryr3,ttn.1,myhz1.3,ttn.2,neb,atp2a1,acta1b,tnnt3b,myhz1.1,tpma,mylpfa,ckma,tnnc2,mylz3,actc1b,ckmb
terminal epiderm 17	epidermis	grk1b,elovl4b,pcdh15b,ntm,ush2a,dscamb,rims2b,slc44a5a,spock3,EML5,fstl5,snap25b,lrp2a,msi1,fhod3b,sh3pxd2aa,ank2b
terminal epiderm 18	epidermis	ebf3a,nova2,ebf3a,adgrl1a,pbx3b,nrxn3a,tenm4,cntfr,ZNF423,ncam1a,plxna3,brsk2b,plxna2,plxna1a
terminal epiderm 19, ventral tail	epidermis	none
terminal epiderm 2	epidermis	eevs
terminal epiderm 20	epidermis	gfral,grp,myo15aa,fndc1,tmem163b,pcbp3,kcnc1a,vill,cobl,pclob,otofa,gramd1a,syt1a,itpr3,st6gal2a,znf385a,eya1
terminal epiderm 21	epidermis	none
terminal epiderm 3	epidermis	none
terminal epiderm 4	epidermis	col28a2a,col14a1a,col7a1,col1a1b,postnb,cldni,col18a1a,col1a2,col1a1a,col4a5,col4a6,col11a1a,lama5,itgb4,bcam,actn1,col12a1b,col5a1,flna,agrn
terminal epiderm 5	epidermis	rhcgl1,abat,selenop,rhcga,elf3,klhl24b
terminal epiderm 7	epidermis	none
terminal epiderm 8	epidermis	tent5ba
terminal epiderm 9	epidermis	krt1-19d,ponzr5,krt92,pkhd1l1
terminal epiderm 9, differentiated 1	epidermis	trpv6,igfbp5a,slc8a1b,atp1b1b,s100a11,pappaa,iqsec2a,ankhb,ppargc1a,dscaml1,pcdh17,dscama,znf385b,syt7a,pde4ca
terminal epiderm 9, differentiated 2	epidermis	krt93,serpinb1l4,tgm1l3,dusp23a,malb,gstp2,mdga1,upk3b,krt94,aqp3a,stx3a,chn2,tgm1l4,krt97,krt91
terminal epiderm 9, progenitor	epidermis	htr4,slc24a3,slc4a10a,fras1,ponzr5,plch2a,rapgef5b,grasp,nectin1b,robo1,tnfrsfa
terminal periderm 1	epidermis	none
terminal periderm, cloaca	epidermis	sult5a1,ccl20a.3,irg1l,krt18a.1,frmpd1b,atp11c,rps6ka1
apical ectodermal ridge, (ms1b+)	epithelium	ms1b
apical ectodermal ridge, median or pectoral	epithelium	and1,fras1
basal cell, early	epithelium	tp63,krt91,rbp4,krtt1c19e
basal cell, late	epithelium	tp63,krt91,rbp4,krtt1c19e
basal cell, posterior (fn1b+, cyp26a1+)	epithelium	fn1b,krt91,col12a1a,col12a1b,cyp26a1
connective tissue-meninges-dermal FB, early	epithelium	emilin1b
connective tissue-meninges-dermal FB, early, (dio3b+)	epithelium	emilin1b,dio3b
connective tissue-meninges-dermal FB, late	epithelium	col5a3b
cranial muscle, non-somitic, fast-twitch (suspected doublets)	epithelium	myhz1.1,ttn.1,ttn.2,mylpfa
embryo epidermis, (fn1b+)	epithelium	fn1b
fin mesenchyme	epithelium	flt4,ccbe1,kcnh2a,hand2
head and eye connective tissue	epithelium	cdon,tfap2c
head and eye connective tissue (lmx1bb+)	epithelium	lmx1bb
head mesenchyme, contains sclerotome	epithelium	tnn
median fin fold and pharyngeal arch epithelium, cleft cells (fras1+,flnb+,frem3-)	epithelium	fras1,flnb
median fin fold and pharyngeal arch epithelium, cleft cells (fras1+,meg6fa+,frem3-)	epithelium	fras1,meg6fa
median fin fold and pharyngeal arch epithelium, ridge cells (frem3+)	epithelium	frem3
neural tube of caudal spinal cord (mllt3+)	epithelium	emilin1b,mllt3
neural tube-like connective tissue	epithelium	ntn1a
neural tube-like connective tissue, taste bud	epithelium	NA
neural tube-like connective tissue, taste bud (trpm5+, pou2f3+)	epithelium	ptch2,sox2,pax2a,isl1,trpm5,pou2f3
neuromast support cell	epithelium	eya2,eya4,fat1b
odontoblast	epithelium	scpp5,cx43,pvalb8
odontoblast (tfr1a+)	epithelium	tfr1a
otic epithelium	epithelium	stm,abcg1,pax6a
pharyngal pouch (nkx2.3+)	epithelium	nkx2.3
pharynx, early	epithelium	cldne,capn9
posterior lateral line primordium	epithelium	abcg1,pax6a,anos1b
thyroid follicle cell 2	epithelium	tg,duox,pax2a,hhex,cx30.3,pax2a,tal1,nr4a2b,gata2a,klhl35,si:dkey-204l11.1,si:ch211-207d10.2,rspo1,cr925761.4,si:ch211-11n16.3,neto2b
unknown (head vasculature, vegfd+, si:dkey-261h17.1+, col15a1b+)	epithelium	vegfd,col15a1b,si:dkey-261h17.1,vegfd
unknown 1 (head, pax6a+, suspected doublets)	epithelium	pax6a
yolk syncytial layer (rbp4+)	epithelium	rbp4
non-keratinocyte epidermal progenitor	epithelium_ionocytes	NA
epiphysis, photoreceptor	eye	rcvrnb,exorh
retina (chata+, pvalb6+)	eye	chata,pvalb6
retina (suspected doublets)	eye	NA
retina, amacrine	eye	tfap2a,tfap2c
retina, bipolar	eye	isl1,vsx1,grm6b,gnb3a
retina, horizontal	eye	rem1,prox1a,tnr
retina, optic cup+vesicle+progenitor	eye	mki67,hes6,her4.1,her6
retina, photoreceptor	eye	opn1mw1,opn1sw1,rho,opn1lw2
retina, photoreceptor progenitors	eye	mki67,rxrga,rxrgb,crx
retina, retinal ganglion cell	eye	rbpms2b,ebf3a,isl2b
retinal pigmented epithelium	eye	tyr,mitfa
unknown (retina, pvalb7+)	eye	pvalb7
eye mature fast muscle (suspected doublets)	eye_hindbrain	NA
diencephalon, non-visual photoreceptor	forebrain	slc17a6b,nr5a1b,opn4a,nr5a1b,mtnr1aa,opn4b
diencephalon, progenitor	forebrain	tcf7l2,bx005454.1
diencephalon, progenitor (suspected doublets)	forebrain	NA
forebrain, differentiating (ebf3a+)	forebrain	foxg1a,ebf3a
forebrain, gabaergic and glutamatergic neuron, eye	forebrain	gad2,slc17a6b
forebrain, gabaergic neuron	forebrain	foxg1a,gad2,gad1b
forebrain, glutamatergic neuron	forebrain	foxg1a,slc17a6b
forebrain, progenitor	forebrain	sulf2b,plp1a,nkx2.2.2a,nkx2.2.2b
forebrain, progenitor (foxg1a)	forebrain	foxg1a
forebrain, progenitor (suspected doublets)	forebrain	NA
forebrain, progenitor, (sfrp5+)	forebrain	foxg1a,sfrp5
forebrain, progenitor, (vax1+, vax2+)	forebrain	foxg1a,vax1,vax2
forebrain, ZLI	forebrain	pitx3,shha
glycinergic neuron, mid-forebrain, crtac1b+, gli3+)	forebrain	slc6a5,crtac1b,gli3,gfra1a,sema3fb
habenula	forebrain	slc17a6b,kcnab2b,gng8,cadps2,cpne4b,kcnh5b,prox1a
hindbrain, progenitor (suspected doublets)	forebrain	NA
neural crest, progenitor	forebrain	bmp5
neural crest, progenitor (suspected doublets)	forebrain	NA
retina, progenitor (atoh7+) (suspected doublets)	forebrain	atoh7
telencephalon (nfixa+, nfixb+)	forebrain	foxg1a,slc17a6b,nfixa,nfixb,neurod1,neurod2
telencephalon (tp73+)	forebrain	tp73,gabrr2b,grm2a
telencephalon, gabaergic neuron (synpr+)	forebrain	foxg1a,gad2,synpr
telencephalon, glutamatergic neuron	forebrain	foxg1a,slc17a6b,slit1b,kcnip3a
telencephalon, proximal to olfactory bulb	forebrain	foxg1a,slc17a6b,tbx21,tbr1a,emx3
annular ligament	head mesenchyme	hmgb2,scinla
chondrocranium	head mesenchyme	epd,ggctb,igfbp2a
condensing jaw chondrocyte	head mesenchyme	acana,matn1,sox10,col10a1a,matn1,sox10,col10a1a
corneal epthithium	head mesenchyme	krt4,krt5,krt91
delaminating cranial neural crest, mesenchyme-fated	head mesenchyme	sox10,dlx5a,arhgef7a,zic3,mafba
delaminating trunk/vagal neural crest, mesenchyme-fated	head mesenchyme	prdm1a,arhgef7a
early jaw chondrocyte	head mesenchyme	acana,matn1,sox10,col10a1a,matn1,sox10,col10a1a
keratinocyte	head mesenchyme	krt4,krt5
lens (suspected doublets)	head mesenchyme	NA
mesenchyme, chondrocyte-like	head mesenchyme	meox1,foxc1a
mesenchyme, connective tissue-like (postnb+)	head mesenchyme	postnb
mesenchyme, osteocyte-like (panx3+, sp7+)	head mesenchyme	panx3,sp7
mesenchyme, tenocyte-like (tnmd+)	head mesenchyme	tnmd
migrating neural crest, mesenchyme-fated	head mesenchyme	sox10,crestin
neural crest, chrondrocyte-fated	head mesenchyme	dlx2a,barx1
neural crest, periocular mesenchyme-fated	head mesenchyme	pax7b,pax7a,foxc1a
pericyte	head mesenchyme	pdgfrb,notch3,esama,cdh5
periocular mesenchyme	head mesenchyme	lmx1bb,pitx2,eya2
pharyngeal arch skeleton	head mesenchyme	alpl,thbs2a,foxo1a
pharyngeal arch, contains muscle, early cartilage	head mesenchyme	NA
pharyngeal arch, early	head mesenchyme	dlx2a,dlx3b,dlx5a,hand2,tgfbi,gsc,prdm16
unknown (connective tissue, suspected eye or ear, collagens+, svila+, celf2+, htra1b+)	head mesenchyme	svila,celf2,htra1b
unknown (head mesenchyme, meox1+, foxc1a+)	head mesenchyme	meox1,foxc1a
unknown (neural crest, jhy+, prickle1b+, prdm1a+)	head mesenchyme	prickle1b,prdm1a,jhy
unknown (tenocyte, tnmd+, cdon+)	head mesenchyme	tnmd,cdon
pharyngeal arch mesoderm, pharyngeal mesoderm-derived	head mesenchyme_muscle	tbx1,tcf21,lhx2b
dorsal lateral hindbrain	hindbrain	hoxb3a,atoh1b,sdk1a,wnt1,egr2a
hindbrain (high rpl+, high hmg+)	hindbrain	rpl,hmg
hindbrain (lhx9+, barhl1b+)	hindbrain	slc17a6b,hoxb3a,lhx9,barhl1b,barhl2,pdlim5a,robo3
hindbrain and spinal cord, glutamatergic neuron	hindbrain	slc17a6b,hoxb3a,hoxa4a,trarg1a,mecom
hindbrain and spinal cord, glycinergic and gabaergic neuron	hindbrain	slc6a5,gad2
hindbrain and spinal cord, glycinergic and gabaergic neuron (mecom+, chrm2a+)	hindbrain	slc6a5,gad2,ndst1a,mecom,chrm2a
hindbrain and spinal cord, proliferating neuron	hindbrain	mki67,hoxb3a,elavl4,nrxn3a,islr2,inab
hindbrain, (lmx1ba+, lmx1bb+)	hindbrain	slc17a6b,hoxb3a,lmx1al,lmx1ba,lmx1bb
hindbrain, differentiating neuron	hindbrain	hoxb3a,cyp26b1,phox2bb,dlb,pax2b
hindbrain, differentiating neuron (suspected doublets)	hindbrain	NA
hindbrain, differentiating neuron, (ccndx+)	hindbrain	mki67,hoxb3a,gata2a,kcnd3,elavl4,pcdh17,ptprua,zfpm1,ccndx,dlb
hindbrain, differentiating neuron, (cep131+)	hindbrain	cep131,dst,plxnb,hoxb3a
hindbrain, differentiating neuron, (ebf3a+)	hindbrain	ebf3a,hoxb3a
hindbrain, differentiating neuron, (gata2a+)	hindbrain	gata2a,hoxb3a
hindbrain, gabaergic and glutamatergic neuron, eye	hindbrain	hoxb3a,gad2,gad1a,slc17a6b
hindbrain, glutamatergic neuron	hindbrain	slc17a6b,hoxb3a
hindbrain, glutamatergic neuron (lhx9+)	hindbrain	slc17a6b,hoxb3a,lhx9
hindbrain, glutamatergic neuron (spon2b+, jhy+)	hindbrain	slc17a6b,hoxb3a,jhy
hindbrain, marginal zone	hindbrain	slc6a5,gad2,slc17a6b,dclk2a,robo3,scrt1a,pax7a,cblb,pax5
hindbrain, marginal zone, (ebf3a+)	hindbrain	slc6a5,gad2,slc17a6b,dclk2a,robo3,scrt1a,pax7a,cblb,pax5,ebf3a
lateral hindbrain, glutamatergic neuron	hindbrain	slc17a6b,dclk2a,lhx9,lhx2b,vim,lef1,lmx1bb,lmx1ba
rhombomere 1-6	hindbrain	mki67,hoxb3a,casz1,egr2a,mafba,rfng,epha4a,egfl6,cyp26b1,zbtb16a,tenm4,cntfr,neo1a
rhombomere 1-6 (suspected doublets)	hindbrain	NA
rhombomere 7-8	hindbrain	hoxb3a,rxrga,raraa,tshz1,mki67
epidermal cell (grp+, pvalb8+)	ionocytes	grp,pvalb8
epidermal mucous cell (agr2+)	ionocytes	agr2
gill ionocyte	ionocytes	slc12a10.2,prlra,ndrg1a,pcdh1b
goblet cell	ionocytes	ca15a,atp6v0a1a,he1.3,slc4a1b,ceacam1,ahcyl2a,nos1,arhgap32a,CR356236.1,FAM135B
HR ionocyte	ionocytes	atp6v1aa,slc9a3.2
KS ionocyte	ionocytes	NA
NaR ionocyte	ionocytes	NA
lens epithelium	lens	crb2a
lens fiber	lens	mipb,mipa
solid lens vesicle	lens	prox1a,pax6a
heart field	lpm derivatives	tbx5a,tbx5b,hand2,crip2
lateral plate mesoderm	lpm derivatives	hoxb5b
pronephric mesoderm	lpm derivatives	kirrel1b,wt1a
sinoatrial node	lpm derivatives	tbx18
stromal cells, LPM-derived	lpm derivatives	lum,mod
unknown (heart, mesoderm, flt4+, pbx1a+, meis1b+)	lpm derivatives	flt4,pbx1a,meis1b
unknown (mesoderm, nkx2.3+)	lpm derivatives	nkx2.3
unknown (possibly kidney, mesoderm, fgf24+, wt1a-)	lpm derivatives	fgf24
chondrocyte, sclerotome-derived	mesenchyme	tnn,tnc,loxl1,col1a2-high
early sclerotome (pbx1+, pax1+)	mesenchyme	pax1a,pax1b,pbx1a,pbx1b
fin fold mesenchyme-type 1 (and1+, col1a1a+, hoxb13a+, gdf11+)	mesenchyme	and1,pluscol1a1a,hoxb13a,gdf11
fin fold-type 1 (ucp1+)	mesenchyme	ucp1
fin fold-type 2 (im:7150988+, gls1+, and1+)	mesenchyme	im:7150988,gls1,and1
sclerotome (pax1a+, pax1b+, pax3-)	mesenchyme	pax1a,pax1b
tenocyte, sclerotome-derived (scxa+, scxb+, tnmd+)	mesenchyme	scxa,scxb,tnmd
unknown (connective tissue, wnt11+, rspo2+, lmx1b+)	mesenchyme	wnt11,rspo2,lmx1b
MHB, progenitor	midbrain	mki67,pax5,fgf22,il17rd,ism1
MHB, progenitor (suspected doublets)	midbrain	NA
midbrain, glutamatergic neuron	midbrain	slc17a6b
midbrain, tegmentum	midbrain	gad2,tal1,gata2a,zfpm2b,pax7a,gata3,emid1
cranial motor neuron	motor neurons	slc18a3a,chata,phox2bb,tbx20,isl1
cranial motor neuron progenitor	motor neurons	phox2bb,tbx20,isl1,pax5
cranial motor neuron, facial	motor neurons	chata,tbx20,isl1,gata2b,gata3,nxph1,gabrz,drp2,znf385d
motor neuron (suspected doublets)	motor neurons	NA
motor neuron glutamatergic neuron	motor neurons	slc17a6b
motor neuron, lateral motor column	motor neurons	slc18a3a,chata,isl1,alcamb,foxp1b,ptprt,kif26ba
motor neuron, medial motor column	motor neurons	slc18a3a,chata,gnai2a,gnai2b,ntrk1,syt7b,gfra2a,gria2b,grin3bb
spinal cord, motor neuron	motor neurons	slc18a3a,chata,mnx1,gnai2a,gnai2b,lhx3,sema3c,bnc2,gfra1b,mrtfaa,grin3bb
unknown (neuron, hctr2+, opn8b+)	motor neurons	isl1,cart4,trh,opn8b,ptgir,qrfpr4,hcrtr2,grm6a,cpne4a
head/neck mesoderm (pax3+, pax7+)	muscle	pax9,nkx3-1,apela,cxcr4a,pax3a,alcama,pax7a,comp,itga9,cdon
head/neck mesoderm, migrating	muscle	cxcr4a,pax3a,alcama,pax7a,comp,itga9,cdon
head/neck muscle group 1	muscle	ptprfa,KCNB2,trdn,mef2aa,txlnba,mef2ca,ttn.1,ldb3a
head/neck muscle group 2	muscle	fhl2b,obscna,myh7,alx4a,ttn.1,ldb3a
head/neck muscle group 3	muscle	smyhc1,myl13,smyhc2,ttn.1,ldb3a
head/neck muscle group 4	muscle	myl1,myhb,tnni2a.1,ttn.1,ldb3a
head/neck myocytes	muscle	trdn,mef2aa,txlnba,mef2ca,ttn.1,ldb3a
myoblast head/neck, pharyngeal arch-derived	muscle	myod1,alx4a,cacna1ha,zeb2b
myoblast, head/neck, paraxial mesoderm-derived	muscle	myod1
paraxial mesoderm (pax2a+)	muscle	her1,pcdh8,tbxta,fgf8a,eve1,cxcl12b,rxraa,tbx16
paraxial mesoderm (pax3+, pax7-)	muscle	her1,pcdh8,tbx6,efemp2b,cxcl12b,rxraa
somitic mesoderm	muscle	myod1,snai1a,myf5,myog,ptch2,prdm1a,pcdh8,ntd5
tenocyte, paraxial-mesoderm derived	muscle	tnmd,scxa,scxb,en1a,en1b,dcn
unknown (head mesenchyme, paraxial-mesoderm derived, stc1+)	muscle	lbx1a,six1b,met,pax3a,pax3b,stc1
unknown (muscle, lamb2+, itga1+, ccbe1+)	muscle	en1a,en1b,lamb2,itga1,ccbe1
unknown (stroma, paraxial-mesoderm derived, fmod+, collagens+)	muscle	fmoda,tnn
erythrocyte	myeloid	aff2,ptprga,mllt3
erythrocyte (doublets, periderm, evpla+)	myeloid	evpla
macrophage	myeloid	csf1ra,mfap4,ctsba,diaph2,arl5c,slc24a3,tfec
myeloid (doublets, muscle , ttn.1+)	myeloid	ttn.1
myeloid (suspected doublets)	myeloid	NA
myeloid progenitor cell	myeloid	adgrl2a,ly75,fn1a,spi1b
neutrophil	myeloid	lyz,mpx,npsn
unknown (myeloid, tox2+, gse1+)	myeloid	tox2,gse1
enteric neurons, NC-derived	neural crest	ret,ncam1b,nrp2b,gfra1a,efna5a,foxd3,sox10
neural crest, migrating (nrp2a+)	neural crest	dkk2,rxraa,efna5a,efnb1,prdm1a,nrp2a,foxd3,sox10
neural crest, ocular	neural crest	rbfox3a,TENM2,ptprua,dachd,dacha,pvrl2l,msi2a,sdk2b,gpc1b,agrn
neural crest, pre-migratory (prdm1a+)	neural crest	prdm1a,dkk2,foxd3,sox10
neural crest, pre-migratory (zic3+)	neural crest	zic3,snai1b,hmcn1,sox9b,foxd3,sox10
neural crest, unspecified	neural crest	nrp2a,foxd3,sox10
schwann cells, NC-derived	neural crest	mbpa,mag,crybg1b,nfasca,zwi
early notochord	notochord	lft1,vgll2b,col5a3a,greb1l,robo4,cd99l2
early notochord progenitor	notochord	noto,gdf11,unc5da,epha4a,kirrel3l,fgf4,twist2,lmx1ba
early notochord sheath	notochord	mki67,top2a,cd99l2,tnc,lrrc74b,epyc,ect2,wnt16
early parachordal cartilage	notochord	mki67,top2a,cd99l2,tnc,lrrc74b,epyc,ect2,wnt16
early vacuolated notochord	notochord	robo4,col5a3a,lamp1b,dlg2,tspan7b,lrmda,lmx1ba
late notochord sheath	notochord	matn3a,epyc,krt5
late notochord sheath (entpd5a+)	notochord	epyc,matn3a,entpd5a,acta2,sfrp5,myl9a,fn1b,acta1a
late notochord sheath, proliferative	notochord	mki67,top2a,matn3a,epyc,krt5,ect2
late vacuolated notochord	notochord	dlg2,tspan7b,lrmda,lmx1ba,ngs,vimr1,vimr2
parachordal cartilage	notochord	matn3a,epyc,krt5,tgm2l,mvp,bag3
parachordal cartilage, proliferative	notochord	wnt16,epyc
unknown 1 (notochord, suspected doublets)	notochord	ttn.2,ttn.1,ncam1a,elavl3
unknown parachordal cartilage	notochord	col21a1,plecb,sema3d,fam189a1,nfatc1,tgm2l
olfactory vesicle/bulb	olfactory	pvalb5,s100z,ompb,capsla
adrenal gland	other	cyp11a1,cyp11c1,cyp11a2
annular ligament (doublets?)	other	NA
hatching gland	other	ctslb,ctslb,he1.1,he1.2,tmprss9,mctp2b,lad1,esyt1a,rapgef4,adrb3a,stx3a,hpca,camk1b,pcdh15a,atp2a3,cadps2,camk2d1
hypochord	other	col8a1a,matn4,vegfc
KA neuron	other	pkd2l1,pkd1l2a,gad1b
primordial germ cell	other	nanos3,ddx4,dnd1,ddx4,dnd1,tdrd7a,ca15b,nanos3
retinal pigmented epithelium	other	tyr,mitfa
thyroid follicle cell	other	duox,pax2a,hhex,cx30.3,pax2a,tal1,nr4a2b,gata2a,klhl35,si:dkey-204l11.1,si:ch211-207d10.2,rspo1,cr925761.4,si:ch211-11n16.3,neto2b
pancreas alpha cell	pancreas	gcga
pancreas beta cell	pancreas	ins
pancreas delta cell	pancreas	sst2,lamc2
unknown 1 (pancreas, ins+, gcga+, gcgb+, isl1+, sst1.1+)	pancreas	ins,gcga,gcgb,isl1,sst1.1
unknown 3 (pancreas, suspected doublets)	pancreas	NA
other	pectoral fin	NA
pectoral fin bud mesoderm	pectoral fin	tbx5a,fgf10a
pectoral fin bud progenitor	pectoral fin	tbx5a,fgf24
pectoral fin central cells	pectoral fin	tbx5a,comp,chl1b,thbs4b
pectoral fin cleithrum	pectoral fin	runx2b,runx2arunx3,sp7,col1a2
pectoral fin condensate	pectoral fin	emilin3a,sox9a,sox9b
pectoral fin distal mesenchyme	pectoral fin	NA
immature melanophore	pigment	dclk2a,mitfa,kita,pmela,dct,tyr,tyrp1b
iridophore	pigment	pnp4a,tfec,ltk,csf1a
melanophore	pigment	mitfa,kita,pmela,dct,tyr,tyrp1b
non-proliferating xanthophore	pigment	oacyl,aox5,csf1ra,gch2,mocos
pigment (suspected doublets)	pigment	NA
proliferating xanthophore	pigment	aox5,csf1ra,gch2,mocos,impdh1b,mki67,top2a
xanthophore progenitor	pigment	aox5,csf1ra,gch2,pax7a,mocos,impdh1b,mitfa
corpuscles of stannius	pronephros	stc1l,gata3,sim1a,frzb,cdh16,npdc1a,pcsk2
early distal tubule	pronephros	slc12a1,kcnj1a.1,esrrbm,clcnk,pdzk1
late distal tubule	pronephros	clcnk,mecom,slc12a3,pppr1b,esrrb
podocyte	pronephros	wt1a,wt1b,lmx1bb,nphs1,podxl
proximal convoluted tubule	pronephros	slc4a4a,slc4a2a,slc20a1a,pdzk1,lrp2a,cubn,add1
proximal straight tubule	pronephros	trpm7,slc13a1,pdzk1,mfsd4ab,satb2
renal neck	pronephros	rfx2,pax2a,odf3b,dzip1l,crocc2,cfap58,maats1,jag2b
renal progenitors	pronephros	cdh6,jag1b,gfra1a,flrt2,frem2b,pax2a
unknown pronephros (possibly doublets)	pronephros	elavl3,nova2,ncam1a,pcdh19,pou2f2a
fast-committed myocyte, fusing (pcdh19+)	skeletal muscle	pcdh19
fast-committed myocyte, fusing (pcdh7b+)	skeletal muscle	pcdh7b
fast-committed myocyte, pre-fusion	skeletal muscle	si:ch1073-268j14.1,mymk,rcan3
mature fast muscle (ank3a+, stim2b+)	skeletal muscle	ank3a,stim2b
mature fast muscle (pvalb1-, pvalb2-, igfn1.3-, ank3a-, stim2b-)	skeletal muscle	NA
mature fast muscle (pvalb1+, pvalb2+, igfn1.3-)	skeletal muscle	pvalb1,pvalb2
mature fast muscle (pvalb1+, pvalb2+, igfn1.3+)	skeletal muscle	pvalb1,pvalb2,igfn1.3
mature slow muscle (AL935186.2+, pvalb4+, grm4-)	skeletal muscle	AL935186.2,pvalb4
mature slow muscle (cyp4t8+)	skeletal muscle	cyp4t8
mature slow muscle (errb4b+)	skeletal muscle	errb4b
mature slow muscle (nova2+)	skeletal muscle	nova2
mature slow muscle (plekha7a+, grm4+)	skeletal muscle	plekha7a,grm4
mature slow muscle (tp73+, wnt9a+)	skeletal muscle	tp73,wnt9a
slow-committed myocyte	skeletal muscle	prdm1a,rcan3
spinal cord (ret+)	spinal cord	ret
spinal cord (ret+) (suspected doublets)	spinal cord	ret
spinal cord, gabaergic and glutamatergic neuron, eye	spinal cord	NA
spinal cord, gabaergic neuron	spinal cord	hoxb3a,hoxa4a,pnoca,il15,adora2b,tbx16,syt13,vipr2,caln2,gad1a
spinal cord, glutamatergic neuron	spinal cord	slc17a6b
spinal cord, glutamatergic neuron (oprd1a+, slit2+)	spinal cord	oprd1a,slit2
spinal cord, glycinergic (sl6a5+)	spinal cord	sl6a5
spinal cord, glycinergic and gabaergic neuron (nr5a2+)	spinal cord	slc6a5,gad2,hoxa4a,hoxb3a,nr5a2,kcnn3,pcbp3
spinal cord, marginal zone	spinal cord	slc6a5,gad2,slc17a6b,hoxa4a,hoxb3a,dclk2a,robo3,scrt1a,hoxc6b,hoxc1a,casz1
spinal cord, progenitor	spinal cord	NA
