## Supplemental Table 2 for "A statistical framework for inferring genetic requirements from embryo-scale single-cell sequencing experiments"

timepoint_x	perturb_name	n
18	cdx4	40
18	cdx4,cdx1a	44
18	egr2b	44
18	epha4a	21
18	mafba	32
18	mafba-mut	1
18	noto	13
18	noto-mut	11
18	smo	35
18	tbx16	47
18	tbx16,msgn1	38
18	tbx16,tbx16l	50
18	tbxta	30
18	wnt3a,wnt8	78
24	cdx4	34
24	cdx4,cdx1a	39
24	egr2b	34
24	epha4a	26
24	hand2	26
24	hoxb1a	20
24	mafba	48
24	mafba-mut	5
24	noto	58
24	noto-mut	14
24	smo	63
24	tbx1	35
24	tbx16	54
24	tbx16,msgn1	50
24	tbx16,tbx16l	89
24	tbxta	51
24	wnt3a,wnt8	49
24	zc4h2	13
36	cdx4	119
36	cdx4,cdx1a	131
36	egr2b	29
36	epha4a	35
36	foxd3	43
36	hand2	65
36	hgfa	21
36	hoxb1a	47
36	mafba	39
36	mafba-mut	11
36	met	39
36	noto	70
36	noto-mut	13
36	phox2a	31
36	smo	105
36	tbx1	14
36	tbx16	84
36	tbx16,msgn1	53
36	tbx16,tbx16l	114
36	tbxta	115
36	tfap2a	62
36	tfap2a,foxd3	33
36	wnt3a,wnt8	98
36	zc4h2	35
48	egr2b	36
48	epha4a	25
48	foxd3	30
48	foxi1	43
48	hand2	74
48	hgfa-mut	4
48	hoxb1a	83
48	mafba	81
48	mafba-mut	39
48	met-mut	8
48	noto-mut	24
48	phox2a	39
48	tbx1	76
48	tfap2a	42
48	tfap2a,foxd3	21
48	zc4h2	60
72	foxd3	35
72	foxi1	16
72	hgfa-mut	2
72	met-mut	4
72	tfap2a	11
72	tfap2a,foxd3	41
