## Supplemental Table 3 for "A statistical framework for inferring genetic requirements from embryo-scale single-cell sequencing experiments"

from	to	support	REAL SUPPORTED (T/F)	citation	summary of citation/notes
mature slow muscle (nova2+)	mature slow muscle (tp73+, wnt9a+)	PLAUSIBLE	NA	Hughes & Salinas, 1999, Devoto et al., 1996	NA
mature slow muscle (cyp4t8+)	mature slow muscle (plekha7a+, grm4+)	PLAUSIBLE	NA	Hughes & Salinas, 1999, Devoto et al., 1996	NA
mature slow muscle (cyp4t8+)	mature slow muscle (errb4b+)	PLAUSIBLE	NA	Hughes & Salinas, 1999, Devoto et al., 1996	NA
mature slow muscle (cyp4t8+)	mature slow muscle (tp73+, wnt9a+)	PLAUSIBLE	NA	Hughes & Salinas, 1999, Devoto et al., 1996	NA
mature slow muscle (cyp4t8+)	mature slow muscle (nova2+)	PLAUSIBLE	NA	Hughes & Salinas, 1999, Devoto et al., 1996	NA
slow-committed myocyte	mature slow muscle (AL935186.2+, pvalb4+, grm4-)	TRUE	NA	Hughes & Salinas, 1999, Devoto et al., 1996	NA
slow-committed myocyte	mature slow muscle (cyp4t8+)	TRUE	NA	Hughes & Salinas, 1999, Devoto et al., 1996	NA
fast-committed myocyte, fusing (pcdh19+)	mature fast muscle (pvalb1-, pvalb2-, igfn1.3-, ank3a-, stim2b-)	TRUE	NA	Devoto et al., 1996, Hromowyk et al., 2020, Tani et al., 2020	NA
mature fast muscle (pvalb1+, pvalb2+, igfn1.3-)	mature fast muscle (pvalb1+, pvalb2+, igfn1.3+)	PLAUSIBLE	NA	Devoto et al., 1996, Hromowyk et al., 2020, Tani et al., 2020	NA
mature fast muscle (pvalb1-, pvalb2-, igfn1.3-, ank3a-, stim2b-)	mature fast muscle (ank3a+, stim2b+)	PLAUSIBLE	NA	Devoto et al., 1996, Hromowyk et al., 2020, Tani et al., 2020	NA
mature fast muscle (pvalb1-, pvalb2-, igfn1.3-, ank3a-, stim2b-)	mature fast muscle (pvalb1+, pvalb2+, igfn1.3-)	PLAUSIBLE	NA	Devoto et al., 1996, Hromowyk et al., 2020, Tani et al., 2020	NA
fast-committed myocyte, fusing (pcdh7b+)	mature fast muscle (pvalb1-, pvalb2-, igfn1.3-, ank3a-, stim2b-)	TRUE	NA	Devoto et al., 1996, Hromowyk et al., 2020, Tani et al., 2020	NA
fast-committed myocyte, pre-fusion	fast-committed myocyte, fusing (pcdh7b+)	TRUE	NA	Devoto et al., 1996, Hromowyk et al., 2020, Tani et al., 2020	NA
paraxial mesoderm (pax3+, pax7-)	fast-committed myocyte, pre-fusion	TRUE	NA	Devoto et al., 1996, Hromowyk et al., 2020, Tani et al., 2020	NA
paraxial mesoderm (pax3+, pax7-)	head and neck mesoderm (pax3+, pax7+)	TRUE	NA	Tani et al., 2020	NA
paraxial mesoderm (tbx16+)	paraxial mesoderm (pax3+, pax7-)	PLAUSIBLE	NA	NA	NA
head and neck mesoderm (pax3+, pax7+)	head and neck mesoderm, migrating	TRUE	NA	Tani et al., 2020	NA
tenocyte, paraxial-mesoderm derived	unknown (stroma, paraxial-mesoderm derived, fmod+, collagens+)	UNKNOWN	NA	NA	NA
unknown (muscle, lamb2+, itga1+, ccbe1+)	unknown (stroma, paraxial-mesoderm derived, fmod+, collagens+)	UNKNOWN	NA	NA	NA
head and neck muscle group 1	unknown (head mesenchyme, paraxial-mesoderm derived, stc1+)	PLAUSIBLE	NA	NA	cell type name changed to remove unknown label
head and neck mesoderm, migrating	unknown (stroma, paraxial-mesoderm derived, fmod+, collagens+)	UNKNOWN	NA	NA	NA
head and neck mesoderm, migrating	tenocyte, paraxial-mesoderm derived	TRUE	NA	Tani et al., 2020	NA
head and neck mesoderm, migrating	unknown (muscle, lamb2+, itga1+, ccbe1+)	UNKNOWN	NA	NA	NA
head and neck mesoderm, migrating	myoblast, head and neck, paraxial mesoderm-derived	TRUE	NA	Tani et al., 2020	NA
head and neck mesoderm, migrating	unknown (head mesenchyme, paraxial-mesoderm derived, stc1+)	TRUE	NA	Tani et al., 2020	cell type name changed to remove unknown label
head and neck myocytes	head and neck muscle group 3	PLAUSIBLE	NA	Tani et al., 2020	NA
head and neck myocytes	head and neck muscle group 4	PLAUSIBLE	NA	Tani et al., 2020	NA
myoblast, head and neck, paraxial mesoderm-derived	head and neck myocytes	TRUE	NA	Tani et al., 2020	NA
unknown (head mesenchyme, paraxial-mesoderm derived, stc1+)	myoblast, head and neck, paraxial mesoderm-derived	TRUE	NA	Tani et al., 2020	Could be classified as TRUE but is technically an unknown cell type so will keep as UNKNOWN for consistency
proximal straight tubule	multiciliated cells	TRUE	NA	Drummond, 2003, Wingert et al., 2007	NA
renal progenitors	late distal tubule	TRUE	NA	Drummond, 2003, Wingert et al., 2007	These are the same cell type and renal neck is a more differentiated version
renal progenitors	early distal tubule	TRUE	NA	Drummond, 2003, Wingert et al., 2007	NA
renal progenitors	podocyte	TRUE	NA	Drummond, 2003, Wingert et al., 2007	NA
renal progenitors	proximal convoluted tubule	TRUE	NA	Drummond, 2003, Wingert et al., 2007	NA
renal progenitors	proximal straight tubule	TRUE	NA	Drummond, 2003, Wingert et al., 2007	NA
pectoral fin bud progenitor	pectoral fin bud mesoderm	TRUE	NA	Bruneau et al., 2001; Koshiba-Takeuchi et al., 2009; Minguillon et al., 2012; Nishimoto and Logan, 2016; Rallis et al., 2003	NA
pectoral fin bud mesoderm	pectoral fin distal mesenchyme	TRUE	NA	Barkan et al., in prep	NA
pectoral fin bud mesoderm	pectoral fin condensate	TRUE	NA	Grandel & Schulte-Merker, 1998	NA
pectoral fin bud mesoderm	pectoral fin cleithrum	TRUE	NA	Kuroda et al, 2024	NA
pectoral fin bud mesoderm	pectoral fin central cells	TRUE	NA	Barkan et al., in prep	NA
early notochord progenitor	early notochord	PLAUSIBLE	NA	Grotmol et al., 2003, Dale & Topczewski, 2011, Ellis et al., 2013	There isn’t much literature evidence on the presence of the three progenitor populations but this finding is not at all surprising.
early notochord	early vacuolated notochord	TRUE	NA	Grotmol et al., 2003, Dale & Topczewski, 2011, Ellis et al., 2013	There isn’t much literature evidence on the presence of the three progenitor populations but this finding is not at all surprising.
early notochord	early notochord sheath	TRUE	NA	Grotmol et al., 2003, Dale & Topczewski, 2011, Ellis et al., 2013	There isn’t much literature evidence on the presence of the three progenitor populations but this finding is not at all surprising.
early vacuolated notochord	late vacuolated notochord	PLAUSIBLE	NA	Grotmol et al., 2003, Dale & Topczewski, 2011, Ellis et al., 2013	There isn’t much literature evidence on the presence of the three progenitor populations but this finding is not at all surprising.
early notochord sheath	late notochord sheath	PLAUSIBLE	NA	Grotmol et al., 2003, Dale & Topczewski, 2011, Ellis et al., 2013	There isn’t much literature evidence on the presence of the three progenitor populations but this finding is not at all surprising.
xanthophore progenitor	proliferating xanthophore	PLAUSIBLE	NA	Kelsh & Eisen, 2000, Raible & Eisen, 1994, Schilling & Kimmel, 1994, Kelsh & Barsh, 2011	No mention of proliferation in literature but plausible that there is a proliferative population
xanthophore progenitor	non-proliferating xanthophore	PLAUSIBLE	NA	Kelsh & Eisen, 2000, Raible & Eisen, 1994, Schilling & Kimmel, 1994, Kelsh & Barsh, 2011	No mention of proliferation in literature but plausible that there is a proliferative population
proliferating xanthophore	non-proliferating xanthophore	TRUE	NA	Kelsh & Eisen, 2000, Raible & Eisen, 1994, Schilling & Kimmel, 1994, Kelsh & Barsh, 2011	NA
neural crest, unspecified	xanthophore progenitor	TRUE	NA	Kelsh & Eisen, 2000, Raible & Eisen, 1994, Schilling & Kimmel, 1994, Kelsh & Barsh, 2011	NA
neural crest, unspecified	schwann cells, NC-derived	TRUE	NA	Kelsh & Eisen, 2000, Raible & Eisen, 1994, Schilling & Kimmel, 1994, Kelsh & Barsh, 2011	NA
neural crest, unspecified	immature melanophore	TRUE	NA	Kelsh & Eisen, 2000, Raible & Eisen, 1994, Schilling & Kimmel, 1994, Kelsh & Barsh, 2011	NA
neural crest, unspecified	enteric neurons, NC-derived	TRUE	NA	Kelsh & Eisen, 2000, Raible & Eisen, 1994, Schilling & Kimmel, 1994, Kelsh & Barsh, 2011	NA
neural crest, pre-migratory (zic3+)	neural crest, unspecified	TRUE	NA	Raible et al., 1992, Raible & Eisen, 1994, Schilling & Kimmel, 1994	Pre-migratory neural crest cells migrate into the pigment / neuron neural crest progenitors
immature melanophore	melanophore	TRUE	NA	Kelsh & Eisen, 2000, Raible & Eisen, 1994, Schilling & Kimmel, 1994, Kelsh & Barsh, 2011	NA
MHB, progenitor	midbrain, tegmentum	FALSE	NA	ZFIN ontology	The tegmentum develops from the midbrain, which is not the
sclerotome (pax1a+, pax1b+, pax3-)	fin fold mesenchyme-type 1 (and1+, col1a1a+, hoxb13a+, gdf11+)	FALSE	NA	NA	The sclerotome derives from the somites (paraxial mesoderm), while one would expect the fin fold mesenchyme to derive from the LPM
sclerotome (pax1a+, pax1b+, pax3-)	chondrocyte, sclerotome-derived	TRUE	NA	Tani et al., 2020	The sclerotome derives from the somites (paraxial mesoderm), while one would expect the fin fold mesenchyme to derive from the LPM, the sclerotome is known to differentiate into chondrocytes
fin fold mesenchyme-type 1 (and1+, col1a1a+, hoxb13a+, gdf11+)	fin fold-type 2 (im:7150988+, gls1+, and1+)	PLAUSIBLE	NA	NA	Fin fold mesenchyme derives from lateral plate mesoderm but LPM derivatives are not only found in the LPM UMAP/graph because they have more substructure than can be captured (kidney, pec fin) so it is plausible these are also from the LPM and plausible the different types we defined differentiate from each other
fin fold mesenchyme-type 1 (and1+, col1a1a+, hoxb13a+, gdf11+)	fin fold-type 1 (ucp1+)	PLAUSIBLE	NA	NA	Fin fold mesenchyme derives from lateral plate mesoderm but LPM derivatives are not only found in the LPM UMAP/graph because they have more substructure than can be captured (kidney, pec fin) so it is plausible these are also from the LPM and plausible the different types we defined differentiate from each other
early sclerotome (pbx1+, pax1+)	sclerotome (pax1a+, pax1b+, pax3-)	PLAUSIBLE	NA	Tani et al., 2020	NA
early sclerotome (pbx1+, pax1+)	chondrocyte, sclerotome-derived	TRUE	NA	Tani et al., 2020	Sclerotome is known to differentiate into chondrocytes
chondrocyte, sclerotome-derived	tenocyte, sclerotome-derived (scxa+, scxb+, tnmd+)	TRUE	NA	Tani et al., 2020	Sclerotome is known to differentiate into tenocytes
unknown (mesoderm, nkx2.3+)	unknown (heart, mesoderm, flt4+, pbx1a+, meis1b+)	UNKNOWN	NA	NA	NA
pronephric mesoderm	unknown (possibly kidney, mesoderm, fgf24+, wt1a-)	UNKNOWN	NA	NA	Likely that pronephros differentiates into proneprhic cell types
pronephric mesoderm	heart field	FALSE	NA	NA	pronephric mesoderm should not give rise to heart field
lateral plate mesoderm	unknown (mesoderm, nkx2.3+)	UNKNOWN	NA	NA	NA
heart field	unknown (mesoderm, nkx2.3+)	UNKNOWN	NA	NA	NA
heart field	unknown (heart, mesoderm, flt4+, pbx1a+, meis1b+)	PLAUSIBLE	NA	Martin & Waxman, 2021	NA
heart field	sinoatrial node	TRUE	NA	Martin & Waxman, 2021	Sinoatrial node is said to form from the right atrium of the heart field cells
rhombomere 7-8	rhombomere 1-6	FALSE	NA	NA	Because platt uses time to build graphs, and the rhombomeres form sequentially, it makes sense platt might think they develop from each other rostrally to caudally, even though they do not
rhombomere 1-6	hindbrain, differentiating neuron, (cep131+)	TRUE	NA	Tambalo et al., 2020, Hernandez-Miranda et al., 2017	NA
lateral hindbrain, glutamatergic neuron	hindbrain, glutamatergic neuron	PLAUSIBLE	NA	Tambalo et al., 2020, Hernandez-Miranda et al., 2017	NA
lateral hindbrain, glutamatergic neuron	hindbrain and spinal cord, proliferating neuron	FALSE	NA	NA	NA
hindbrain, marginal zone, (ebf3a+)	hindbrain, glutamatergic neuron	PLAUSIBLE	NA	Tambalo et al., 2020, Hernandez-Miranda et al., 2017	NA
hindbrain, glutamatergic neuron	hindbrain, glutamatergic neuron (lhx9+)	PLAUSIBLE	NA	Tambalo et al., 2020, Hernandez-Miranda et al., 2017	NA
hindbrain, glutamatergic neuron	hindbrain, gabaergic and glutamatergic neuron, eye	FALSE	NA	NA	NA
hindbrain, differentiating neuron, (ebf3a+)	hindbrain, glutamatergic neuron	TRUE	NA	Tambalo et al., 2020, Hernandez-Miranda et al., 2017	NA
hindbrain, differentiating neuron, (ebf3a+)	hindbrain and spinal cord, proliferating neuron	FALSE	NA	NA	NA
hindbrain, differentiating neuron, (cep131+)	hindbrain, differentiating neuron, (ccndx+)	PLAUSIBLE	NA	Tambalo et al., 2020, Hernandez-Miranda et al., 2017	NA
hindbrain, differentiating neuron, (cep131+)	dorsal lateral hindbrain	PLAUSIBLE	NA	Tambalo et al., 2020, Hernandez-Miranda et al., 2017	NA
hindbrain, differentiating neuron, (ccndx+)	hindbrain, differentiating neuron, (gata2a+)	PLAUSIBLE	NA	Tambalo et al., 2020, Hernandez-Miranda et al., 2017	NA
hindbrain, (lmx1ba+, lmx1bb+)	hindbrain, glutamatergic neuron	PLAUSIBLE	NA	Tambalo et al., 2020, Hernandez-Miranda et al., 2017	NA
hindbrain, (lmx1ba+, lmx1bb+)	hindbrain and spinal cord, glycinergic and gabaergic neuron	PLAUSIBLE	NA	Tambalo et al., 2020, Hernandez-Miranda et al., 2017	NA
hindbrain and spinal cord, glycinergic and gabaergic neuron (mecom+, chrm2a+)	hindbrain and spinal cord, glycinergic and gabaergic neuron	PLAUSIBLE	NA	Tambalo et al., 2020, Hernandez-Miranda et al., 2017	NA
hindbrain and spinal cord, glycinergic and gabaergic neuron	hindbrain, gabaergic and glutamatergic neuron, eye	FALSE	NA	NA	NA
hindbrain and spinal cord, glutamatergic neuron	hindbrain, (lmx1ba+, lmx1bb+)	FALSE	NA	NA	NA
hindbrain (lhx9+, barhl1b+)	hindbrain, marginal zone, (ebf3a+)	PLAUSIBLE	NA	Tambalo et al., 2020, Hernandez-Miranda et al., 2017	NA
hindbrain (lhx9+, barhl1b+)	hindbrain, (lmx1ba+, lmx1bb+)	PLAUSIBLE	NA	Tambalo et al., 2020, Hernandez-Miranda et al., 2017	NA
dorsal lateral hindbrain	hindbrain (lhx9+, barhl1b+)	PLAUSIBLE	NA	Tambalo et al., 2020, Hernandez-Miranda et al., 2017	NA
unknown (head mesenchyme, meox1+, foxc1a+)	mesenchyme, osteocyte-like (panx3+, sp7+)	UNKNOWN	NA	NA	NA
unknown (head mesenchyme, meox1+, foxc1a+)	mesenchyme, chondrocyte-like	UNKNOWN	NA	NA	NA
pharyngeal arch mesoderm, pharyngeal mesoderm-derived	myoblast, head and neck, paraxial mesoderm-derived	PLAUSIBLE	NA	NA	NA
periocular mesenchyme	corneal epthithium	TRUE	NA	Cvekl & Tamm, 2007	NA
periocular mesenchyme	anterior segment mesenchyme (scinla+)	TRUE	NA	Vöcking & Famulski, 2023	NA
neural crest, periocular mesenchyme-fated	periocular mesenchyme	TRUE	NA	Johnson et al., 1979, Le Douarin 1980, Noden 1982, Le Douarin 1982, Le Lievre & Le Douarin 1975, Gage et al. 2005, Walker et al., 2021	NA
neural crest, periocular mesenchyme-fated	mesenchyme, connective tissue-like (postnb+)	TRUE	NA	Johnson et al., 1979, Le Douarin 1980, Noden 1982, Le Douarin 1982, Le Lievre & Le Douarin 1975, Gage et al. 2005, Walker et al., 2021	NA
neural crest, chrondrocyte-fated	mesenchyme, connective tissue-like (postnb+)	TRUE	NA	Johnson et al., 1979, Le Douarin 1980, Noden 1982, Le Douarin 1982, Le Lievre & Le Douarin 1975, Gage et al. 2005, Walker et al., 2021	NA
neural crest, chrondrocyte-fated	mesenchyme, chondrocyte-like	TRUE	NA	Johnson et al., 1979, Le Douarin 1980, Noden 1982, Le Douarin 1982, Le Lievre & Le Douarin 1975, Gage et al. 2005, Walker et al., 2021	NA
neural crest, chrondrocyte-fated	delaminating trunk/vagal neural crest, mesenchyme-fated	TRUE	NA	Johnson et al., 1979, Le Douarin 1980, Noden 1982, Le Douarin 1982, Le Lievre & Le Douarin 1975, Gage et al. 2005, Walker et al., 2021	NA
migrating neural crest, mesenchyme-fated	neural crest, periocular mesenchyme-fated	TRUE	NA	Johnson et al., 1979, Le Douarin 1980, Noden 1982, Le Douarin 1982, Le Lievre & Le Douarin 1975, Gage et al. 2005, Walker et al., 2021	NA
migrating neural crest, mesenchyme-fated	neural crest, chrondrocyte-fated	TRUE	NA	Johnson et al., 1979, Le Douarin 1980, Noden 1982, Le Douarin 1982, Le Lievre & Le Douarin 1975, Gage et al. 2005, Walker et al., 2021	NA
mesenchyme, tenocyte-like (tnmd+)	unknown (tenocyte, tnmd+, cdon+)	UNKNOWN	NA	NA	NA
mesenchyme, osteocyte-like (panx3+, sp7+)	pharyngeal arch skeleton	PLAUSIBLE	NA	NA	NA
mesenchyme, osteocyte-like (panx3+, sp7+)	mesenchyme, tenocyte-like (tnmd+)	PLAUSIBLE	NA	NA	NA
mesenchyme, osteocyte-like (panx3+, sp7+)	mesenchyme, connective tissue-like (postnb+)	PLAUSIBLE	NA	NA	NA
mesenchyme, osteocyte-like (panx3+, sp7+)	chondrocranium	PLAUSIBLE	NA	NA	NA
mesenchyme, connective tissue-like (postnb+)	pharyngeal arch, contains muscle, early cartilage	PLAUSIBLE	NA	Faal et al., 2019	It is plausible there is an intermediate progenitor population that derives from chondrocyte-fated neural crest
mesenchyme, connective tissue-like (postnb+)	pericyte	PLAUSIBLE	NA	Faal et al., 2019	NA
mesenchyme, chondrocyte-like	early jaw chondrocyte	PLAUSIBLE	NA	Faal et al., 2019	Cvekl & Tamm, 2007
mesenchyme, chondrocyte-like	condensing jaw chondrocyte	PLAUSIBLE	NA	Faal et al., 2019	NA
keratinocyte	mesenchyme, connective tissue-like (postnb+)	PLAUSIBLE	NA	NA	NA
delaminating cranial neural crest, mesenchyme-fated	migrating neural crest, mesenchyme-fated	TRUE	NA	Soldatov et al., 2019, Rocha et al., 2020	NA
forebrain, progenitor, (vax1+, vax2+)	forebrain, progenitor (foxg1a)	PLAUSIBLE	NA	NA	NA
forebrain, progenitor, (sfrp5+)	forebrain, progenitor (foxg1a)	PLAUSIBLE	NA	NA	NA
forebrain, progenitor (foxg1a)	forebrain, progenitor	PLAUSIBLE	NA	NA	NA
forebrain, progenitor	forebrain, ZLI	TRUE	NA	Zeltser et al., 2001; Garcia-Lopez et al., 2004, Scholpp et al., 2006	NA
forebrain, gabaergic neuron	forebrain, glutamatergic neuron	FALSE	NA	NA	NA
forebrain, differentiating (ebf3a+)	forebrain, progenitor	FALSE	NA	NA	NA
diencephalon, progenitor	forebrain, progenitor (foxg1a)	FALSE	NA	NA	NA
unknown (head vasculature, vegfd+, si:dkey-261h17.1+, col15a1b+)	neural tube-like connective tissue, taste bud	UNKNOWN	NA	NA	NA
pharynx, early	neural tube-like connective tissue, taste bud	FALSE	NA	NA	NA
pharyngal pouch (nkx2.3+)	head and eye connective tissue	TRUE	NA	Choe et al., 2013; Choe and Crump, 2014, 2015a,b, Okada & Takada, 2020	NA
neural tube-like connective tissue, taste bud	neural tube-like connective tissue, taste bud (trpm5+, pou2f3+)	PLAUSIBLE	NA	NA	NA
neural tube of caudal spinal cord (mllt3+)	median fin fold and pharyngeal arch epithelium, ridge cells (frem3+)	FALSE	NA	NA	NA
neural tube of caudal spinal cord (mllt3+)	head and eye connective tissue (lmx1bb+)	FALSE	NA	NA	NA
median fin fold and pharyngeal arch epithelium, ridge cells (frem3+)	median fin fold and pharyngeal arch epithelium, cleft cells (fras1+,meg6fa+,frem3-)	PLAUSIBLE	NA	NA	NA
median fin fold and pharyngeal arch epithelium, cleft cells (fras1+,meg6fa+,frem3-)	median fin fold and pharyngeal arch epithelium, cleft cells (fras1+,flnb+,frem3-)	PLAUSIBLE	NA	NA	NA
median fin fold and pharyngeal arch epithelium, cleft cells (fras1+,meg6fa+,frem3-)	apical ectodermal ridge, median or pectoral	PLAUSIBLE	NA	NA	NA
median fin fold and pharyngeal arch epithelium, cleft cells (fras1+,flnb+,frem3-)	apical ectodermal ridge, (ms1b+)	PLAUSIBLE	NA	NA	NA
head and eye connective tissue (lmx1bb+)	head and eye connective tissue	PLAUSIBLE	NA	NA	NA
head and eye connective tissue	neural tube-like connective tissue, taste bud	PLAUSIBLE	NA	NA	NA
head and eye connective tissue	embryo epidermis, (fn1b+)	PLAUSIBLE	NA	NA	NA
head and eye connective tissue	basal cell, early	PLAUSIBLE	NA	NA	basal cell early are likely what the literature calls ""basal cell progenitor""
embryo epidermis, (fn1b+)	basal cell, posterior (fn1b+, cyp26a1+)	PLAUSIBLE	NA	NA	NA
connective tissue-meninges-dermal FB, late	basal cell, late	PLAUSIBLE	NA	NA	NA
connective tissue-meninges-dermal FB, early, (dio3b+)	embryo epidermis, (fn1b+)	PLAUSIBLE	NA	NA	NA
connective tissue-meninges-dermal FB, early	neural tube of caudal spinal cord (mllt3+)	FALSE	NA	NA	NA
basal cell, early	basal cell, late	TRUE	NA	Liu et al., 2024	basal cell early are likely what the literature calls ""basal cell progenitor""
apical ectodermal ridge, median or pectoral	connective tissue-meninges-dermal FB, late	FALSE	NA	Barkan et al., in prep	AER doesn't differentiate into anything
terminal epiderm 9	terminal epiderm 9, progenitor	FALSE	NA	NA	progenitors should never be daughter nodes of terminal cell types
terminal epiderm 8	terminal epiderm 21	EXCLUDE	NA	NA	NA
terminal epiderm 7	epiderm	EXCLUDE	NA	NA	multipotent cell types like broad epiderm should not be a daughter node of terminal cell types
terminal epiderm 2	terminal epiderm 19, ventral tail	EXCLUDE	NA	NA	NA
terminal epiderm 1	epiderm	EXCLUDE	NA	NA	multipotent cell types like broad epiderm should not be a daughter node of terminal cell types
periderm, tail	periderm, head	EXCLUDE	NA	NA	NA
periderm, tail	periderm	EXCLUDE	NA	NA	NA
periderm, proliferating	periderm, head	EXCLUDE	NA	NA	NA
periderm, mid-tail, proliferating	periderm, proliferating	EXCLUDE	NA	NA	NA
periderm, head	terminal epiderm 8	EXCLUDE	NA	NA	NA
periderm, head	epiderm	EXCLUDE	NA	NA	NA
periderm, dorsal	terminal epiderm 20	EXCLUDE	NA	NA	NA
periderm, dorsal	terminal epiderm 1	EXCLUDE	NA	NA	NA
periderm, dorsal	epiderm	EXCLUDE	NA	NA	NA
periderm progenitor	periderm, tail	EXCLUDE	NA	NA	NA
periderm progenitor	periderm, proliferating	EXCLUDE	NA	NA	NA
periderm progenitor	periderm, head, upper body, proliferating	EXCLUDE	NA	NA	NA
periderm	terminal periderm 1	EXCLUDE	NA	NA	NA
periderm	terminal epiderm 9	EXCLUDE	NA	NA	NA
periderm	terminal epiderm 7	EXCLUDE	NA	NA	NA
periderm	periderm, dorsal	EXCLUDE	NA	NA	NA
periderm	epiderm	EXCLUDE	NA	NA	NA
epiderm	terminal epiderm 2	EXCLUDE	NA	NA	NA
epiderm	terminal epiderm 14	EXCLUDE	NA	NA	NA
epiderm	terminal epiderm 11	EXCLUDE	NA	NA	NA
endothelium, vein + early artery	endothelium, dorsal aorta	TRUE	NA	Sahai-Hernandez et al., 20203	NA
utricular macula support cell	saccular macula support cell	FALSE	NA	Haddon & Lewis, 1996. Ly & Desmidt, 2013	The two sensory maculae in the anterior and posterior end of the otic vesicle give rise to the utricle and saccule, respectively (Ly & Desmidt, 2013). There should be edges from the early otic vesicle to the utricular and saccular cell types, ideally with the anterior and posterior progenitor as earlier nodes, respectively.
undifferentiated otic support cell	semicircular canal	TRUE	NA	Shi et al., 2023	NA
early otic vesicle	utricular macula support cell	TRUE	NA	Haddon & Lewis, 1996	NA
early otic vesicle	otic nonsensory epithelium	TRUE	NA	Burns et al., 2015, Gnedeva et al., 2017, Jan et al., 2021	NA
early otic vesicle	undifferentiated otic support cell	PLAUSIBLE	NA	Geng et al., 2013	I don’t believe it is known whether there is a precursor support cell that differentiates into the semicircular canal but there is certainly ample evidence of the presence of support cells in the ear, so this finding would not be all that surprising
trigeminal ganglion	unknown (cranial sensory ganglion)	UNKNOWN	NA	NA	NA
cranial ganglion progenitor	statoacoustic ganglion	TRUE	NA	Andermann et al., 2002, Saunders et al., 2023	NA
cranial ganglion progenitor	lateral line ganglion	TRUE	NA	Andermann et al., 2002, Saunders et al., 2023	NA
cranial ganglion progenitor	epibranchial ganglion	TRUE	NA	Andermann et al., 2002, Saunders et al., 2023	NA
cranial ganglion progenitor	trigeminal ganglion	TRUE	NA	Andermann et al., 2002, Saunders et al., 2023	NA
myeloid progenitor cell	neutrophil	TRUE	NA	Herbomel et al., 1999, Lierschke et al., 2001, Bennett et al., 2001, Onnebo et al., 2004, Kulkeaw & Sugiyama, 2012	The progenitor population is likely a myeloid-erythroid progenitor population, aka ""common myeloid progenitor""
myeloid progenitor cell	macrophage	TRUE	NA	Herbomel et al., 1999, Lierschke et al., 2001, Bennett et al., 2001, Onnebo et al., 2004, Kulkeaw & Sugiyama, 2012	The progenitor population is likely a myeloid-erythroid progenitor population, aka ""common myeloid progenitor""
myeloid progenitor cell	erythrocyte	TRUE	NA	Herbomel et al., 1999, Lierschke et al., 2001, Bennett et al., 2001, Onnebo et al., 2004, Kulkeaw & Sugiyama, 2012	The progenitor population is likely a myeloid-erythroid progenitor population, aka ""common myeloid progenitor""
non-keratinocyte epidermal progenitor	epidermal mucous cell (agr2+)	TRUE	NA	Pan et al., 2022, Jänicke, 2007, Jänicke 2010	NA
non-keratinocyte epidermal progenitor	goblet cell	TRUE	NA	Pan et al., 2022, Jänicke, 2007, Jänicke 2010	NA
non-keratinocyte epidermal progenitor	HR ionocyte	TRUE	NA	Hsiao et al., 2007, Pan et al., 2022, Jänicke, 2007, Jänicke 2010	NA
swim bladder and esophagus progenitor	esophagus	TRUE	NA	ZFIN	The esophagus and swim bladder progenitor should have edges to both the esophagus and the swim bladder
pancreatic bud	liver primordium	FALSE	NA	Field et al., 2003	The liver should develop from endodermal progenitor cells (Field et al., 2003) that are identified by expression of hhex and prox1, NOT the pancreatic bud (Dong et al., 2007). The pancreas should develop separately.
liver primordium	hepatoblast	TRUE	NA	Field et al., 2003	NA
intestine, cloaca	intestinal rod	FALSE	NA	NA	NA
intestinal rod	swim bladder and esophagus progenitor	TRUE	NA	ZFIN	intestinal rod is an early intestinal progenitor cell type
intestinal rod	pancreatic bud	TRUE	NA	ZFIN	NA
intestinal rod	intestinal endoderm	TRUE	NA	ZFIN	NA
intestinal endoderm	intestinal epithelium	TRUE	NA	ZFIN	NA
esophagus	swim bladder	FALSE	NA	Lee et al., 2022, ZFIN	swim bladder and esophagus progenitor differentiates into the swim bladder, esophagus is not an intermediate but because of the positioning of the UMAP, it makes sense platt makes this mistake
cranial motor neuron progenitor	cranial motor neuron	TRUE	NA	ZFIN	NA
spinal cord, motor neuron	motor neuron, medial motor column	FALSE	NA	D'Elia et al., 2028.	NA
gabaergic neuron	neuron (nfixa+, nfixb+)	UNKNOWN	NA	NA	NA
floor plate, progenitor	lateral floor plate	TRUE	NA	ZFIN	NA
spinal cord, marginal zone	spinal cord, glycinergic and gabaergic neuron (nr5a2+)	FALSE	NA	Batista et al., 2008	develop from ventral spinal cord not marginal zone
spinal cord, marginal zone	spinal cord, glycinergic (sl6a5+)	FALSE	NA	Batista et al., 2008	develop from ventral spinal cord not marginal zone
spinal cord, glycinergic and gabaergic neuron (nr5a2+)	spinal cord, gabaergic and glutamatergic neuron, eye	PLAUSIBLE	NA	Tsampoula et al. 2021	NA
retina, photoreceptor progenitors	retina, photoreceptor	TRUE	NA	ZFIN	NA
NA	NA	NA	NA	NA	NA
NA	COUNT TRUE	75	NA	NA	NA
NA	COUNT PLAUSIBLE	59	NA	NA	NA
NA	COUNT FALSE	25	NA	NA	NA
NA	COUNT UNKNOWN	14	NA	NA	NA
NA	COUNT EXCLUDE	24	NA	NA	NA
NA	NA	NA	NA	NA	NA
NA	% Consistent	0.8427672956	NA	NA	NA
